# Genomic analysis unveils important aspects of population structure, virulence, and antimicrobial resistance in *Klebsiella aerogenes*

**DOI:** 10.1101/581645

**Authors:** Hemanoel Passarelli-Araujo, Jussara K. Palmeiro, Kanhu C. Moharana, Francisnei Pedrosa-Silva, Libera M. Dalla-Costa, Thiago M. Venancio

## Abstract

*Klebsiella aerogenes* is an important pathogen in healthcare-associated infections. Nevertheless, in comparison to other clinically important pathogens, *K. aerogenes* population structure, genetic diversity, and pathogenicity remain poorly understood. Here, we elucidate *K. aerogenes* clonal complexes (CCs) and genomic features associated with resistance and virulence. We present a detailed description of the population structure of *K. aerogenes* based on 97 publicly available genomes by using both, multilocus sequence typing and single nucleotide polymorphisms extracted from core genome. We also assessed virulence and resistance profiles using VFDB and CARD, respectively. We show that *K. aerogenes* has an open pangenome and a large effective population size, which account for its high genomic diversity and support that negative selection prevents fixation of most deleterious alleles. The population is structured in at least ten CCs, including two novel ones identified here, CC9 and CC10. The repertoires of resistance genes comprise a high number of antibiotic efflux proteins as well as narrow and extended spectrum β-lactamases. Regarding the population structure, we identified two clusters based on virulence profile due to the presence of the toxin-encoding *clb* operon and the siderophore production genes, *irp* and *ybt.* Notably, CC3 comprises the majority of *K. aerogenes* isolates associated with hospital outbreaks, emphasizing the importance of its constant monitoring. Collectively, our results can be useful in the development of new therapeutic and surveillance strategies worldwide.
