## Supplementary material for "Genomic analysis unveils important aspects of population structure, virulence, and antimicrobial resistance in *Klebsiella aerogenes*": Sup. table 1

### Sheet: Genomic_Ft
Supplementary table 1. Genomic features of K. aerogenes strains
Strain	Clonal Complex	Isolation source	Year	Country	Genome size (bp)	genes	rRNA	CDS	tRNA	tmRNA	GC
Ea77	CC1	Rectal Swab	2011	Brazil	5565588	5307	8	5214	84	1	54.78
eae	CC1	NA	2016	China	5060201	4724	6	4642	75	1	55.16
GN02278	CC1	Bodily fluid	2004	USA	5549476	5288	4	5217	66	1	54.78
GN02286	CC1	Bodily Fluid	2004	USA	5410452	5079	4	5010	64	1	54.85
GN02525	CC1	Bodily Fluid	2007	USA	5816764	5571	3	5504	63	1	54.55
GN03688	CC1	Bodily Fluid	2010	USA	5121875	4812	4	4743	64	1	54.99
GN03732	CC1	Bodily Fluid	2010	USA	5152950	4853	4	4784	64	1	54.93
GN04690	CC1	Bodily Fluid	2012	USA	5081311	4781	3	4711	66	1	55.06
GN04794	CC1	Bodily Fluid	2012	USA	5327009	5022	4	4952	65	1	54.94
KCTC2190	CC1	NA	NA	NA	5280350	4976	17	4873	85	1	54.85
SMART_1372	CC1	Urine	2014	Colombia	5137728	4830	6	4753	70	1	55.1
SMART_773	CC1	NA	2012	Brazil	5560536	5230	4	5154	71	1	54.87
SMART_774	CC1	NA	2012	Brazil	5592609	5260	3	5188	68	1	54.87
UCI27	CC1	Blood	NA	USA	5341640	5052	3	4976	72	1	54.93
UCI28	CC1	Drainage	NA	USA	5416076	5091	4	5008	78	1	54.68
UCI45	CC1	Sputum	NA	USA	5313905	5011	4	4936	70	1	54.88
35005	CC10	NA	2012	USA	5377112	5055	5	4979	70	1	54.97
35006	CC10	NA	2012	USA	5363449	5044	5	4965	73	1	54.97
35007	CC10	NA	2012	USA	5369447	5050	5	4972	72	1	54.98
225_EAER	CC10	Urine	2012	USA	5270170	5056	2	5001	52	1	54.95
GN02509	CC10	Bodily Fluid	2007	USA	5314180	4983	6	4906	70	1	55.01
GN02694	CC10	Bodily Fluid	2008	USA	5094265	4787	6	4715	65	1	55.13
GN02761	CC10	NA	2009	USA	5297449	4997	5	4917	74	1	54.97
GN04835	CC10	Bodily Fluid	2012	USA	5534056	5234	7	5155	71	1	54.88
GN06193	CC10	NA	2014	USA	5493645	5185	7	5109	68	1	55.21
GN06255	CC10	NA	2014	USA	5228996	4890	2	4828	59	1	54.93
PX01	CC10	Soil	2017	USA	5235197	4918	9	4820	88	1	55.07
33850	CC2	NA	2011	USA	5086256	4789	8	4708	72	1	55.06
965_EAER	CC2	Urine	2013	USA	5023185	4710	2	4637	70	1	55
GN02770	CC2	Bodily Fluid	2009	USA	5368217	5062	5	4986	70	1	54.83
GN03543	CC2	Bodily Fluid	2010	USA	4946150	4624	4	4553	66	1	55.25
GN05253	CC2	Bodily Fluid	2013	USA	5241600	4911	3	4841	66	1	54.92
GN05857	CC2	NA	2014	USA	5202318	4902	2	4839	60	1	54.91
LIM107	CC2	Blood	2010	Brazil	5203187	4938	7	4846	84	1	54.86
UCI89	CC2	NA	2014	NA	4945757	4645	3	4568	73	1	55.12
35715	CC3	NA	2012	USA	5252846	4953	5	4870	77	1	55
44247	CC3	NA	2014	USA	5461856	5172	3	5096	72	1	54.85
1020_EAER	CC3	Wound	2013	USA	5248009	4934	4	4860	69	1	55.08
1277_EAER	CC3	Urine	2013	USA	5238227	4887	3	4811	72	1	55.28
1278_EAER	CC3	Urine	2013	USA	5173930	4837	3	4760	73	1	55.13
1281_EAER	CC3	Urine	2013	USA	5169464	4828	3	4757	67	1	55.13
1282_EAER	CC3	Urine	2013	USA	5174049	4839	3	4759	76	1	55.13
170_EAER	CC3	Urine	2012	USA	5183854	4858	3	4782	72	1	55.11
C10	CC3	Blood	2007	Brazil	5808279	5650	7	5561	81	1	54.63
D2	CC3	Catheter	2007	Brazil	5808272	5655	8	5565	81	1	54.64
D3	CC3	Bronchoalveolar Lavage Fluid	2006	Brazil	5568244	5329	8	5239	81	1	54.78
E9	CC3	Urine	2012	Brazil	5614798	5409	6	5320	82	1	54.72
EA1509E	CC3	NA	NA	France	5591105	5382	18	5275	88	1	54.91
FDAARGOS_139	CC3	Rectal swab	2014	USA	5297782	4970	17	4863	89	1	55.05
FDAARGOS_152	CC3	Urine	2014	USA	5317047	5047	17	4940	89	1	55
G7	CC3	Bronchial aspiration	1997	France	5626434	5416	17	5308	90	1	54.86
GN02126	CC3	Bodily fluid	2002	USA	5308760	5009	4	4934	70	1	54.97
GN02173	CC3	Bodily fluid	2003	USA	5288798	4990	5	4917	67	1	54.98
GN02326	CC3	Bodily Fluid	2004	USA	5134087	4793	4	4721	67	1	55.14
GN02329	CC3	Bodily Fluid	2004	USA	5287407	4990	6	4915	68	1	54.98
GN02355	CC3	Bodily Fluid	2005	USA	5191729	4852	8	4780	63	1	55.12
GN03019	CC3	Bodily Fluid	2009	USA	5325975	5039	5	4963	70	1	54.98
GN03927	CC3	Bodily Fluid	2011	USA	5123393	4773	4	4703	65	1	55.1
GN05979	CC3	NA	2014	USA	5354218	5058	2	4996	59	1	55.04
MGH77	CC3	Wound	2013	USA	5282170	4971	4	4895	71	1	54.97
MGH78	CC3	Urine	2013	USA	5277621	4974	3	4900	70	1	55.11
SMART_1060	CC3	NA	2013	Saudi Arabia	5663640	5397	7	5320	69	1	54.76
SMART_888	CC3	NA	2013	Guatemala	5661188	5395	8	5313	73	1	54.76
UCI15	CC3	Aspirate	NA	USA	5385980	5090	2	5013	74	1	54.97
UCI16	CC3	Blood	NA	USA	5300076	5004	6	4920	77	1	54.96
UCI47	CC3	Sputum	NA	USA	5220284	4903	3	4823	76	1	55
UCI48	CC3	Sputum	NA	USA	5217790	4898	3	4818	76	1	55.01
UCI90	CC3	NA	2014	NA	5148055	4823	4	4744	74	1	55.16
32540	CC5	NA	2011	USA	5138609	4852	7	4769	75	1	54.96
GN02499	CC5	Bodily Fluid	2006	USA	5313898	5115	3	5043	68	1	54.77
GN05809	CC5	NA	2014	USA	5116089	4845	2	4780	62	1	55.08
CDC_UA0804-01	CC7	NA	NA	NA	5055983	4758	5	4671	81	1	55.08
GN02154	CC7	Bodily fluid	2003	USA	5281465	4944	3	4879	61	1	54.84
151_EAER	CC8	Urine	2012	USA	5122016	4816	4	4738	73	1	54.9
35003	CC9	NA	2012	USA	5395967	5119	8	5032	78	1	54.45
682_EAER	CC9	Sputum	2013	USA	5240918	4993	3	4920	69	1	54.66
86_EAER	CC9	Urine	2012	USA	5202423	4883	3	4812	67	1	54.71
GN03959	CC9	Bodily Fluid	2011	USA	5349336	5047	8	4972	66	1	54.54
28944	NOCC	NA	2010	USA	5236290	4978	5	4902	70	1	54.91
B3	NOCC	Bitter gout	2013	Malaysia	5136505	4825	2	4746	76	1	54.94
CAV1320	NOCC	Perirectal	2011	USA	5138968	4820	17	4713	89	1	55
FGI35	NOCC	NA	NA	NA	5124710	4794	3	4712	78	1	55.07
GN02079	NOCC	Bodily fluid	2002	USA	5041208	4756	3	4692	60	1	55.05
GN02384	NOCC	Bodily Fluid	2005	USA	5050567	4766	4	4692	69	1	55.03
GN02420	NOCC	Bodily Fluid	2006	USA	5069453	4748	9	4680	58	1	55.08
GN02464	NOCC	Bodily Fluid	2006	USA	5054604	4749	6	4675	67	1	55.18
GN05224	NOCC	Bodily Fluid	2013	USA	5205344	4837	3	4766	67	1	54.99
GN05352	NOCC	NA	2013	USA	5251933	4952	3	4891	57	1	55.08
MGH61	NOCC	Blood	2013	USA	5235910	4915	5	4832	77	1	55.01
MGH62	NOCC	Wound	2013	USA	5256533	4919	3	4838	77	1	54.97
ND17	NOCC	Bodily Fluid	2012	USA	5661857	5440	2	5375	62	1	54.22
NFIX39	NOCC	NA	NA	NA	5175669	4874	4	4795	74	1	55.13
SMART_1248	NOCC	Urine	2014	Turkey	5070385	4782	9	4707	65	1	55.12
SMART_429	NOCC	NA	2011	Tunisia	5305550	5038	3	4970	64	1	54.77
SMART_543	NOCC	NA	2011	USA	4980181	4683	3	4613	66	1	55.19
UCI97	NOCC	NA	2014	NA	5020651	4705	4	4625	75	1	55.16
UCI98	NOCC	NA	2014	NA	5020893	4709	4	4627	77	1	55.15
