## Supplementary material for "Genomic analysis unveils important aspects of population structure, virulence, and antimicrobial resistance in *Klebsiella aerogenes*": Sup. table 3

### Sheet: Plasmid_with_ori
Supplementary table 3. Plasmids with defined replicons based on PlasmidFinder.
Strain	Scaffold	Plasmid Replicon	Identity	E-value
1020_EAER	NODE_36_length_9371_cov_20.2786	ColRNAI_1__DQ298019	100	1.23e-64
1277_EAER	NODE_26_length_9371_cov_18.4041	ColRNAI_1__DQ298019	100	1.23e-64
1278_EAER	NODE_27_length_9371_cov_18.9109	ColRNAI_1__DQ298019	100	1.23e-64
1281_EAER	NODE_35_length_9371_cov_9.91048	ColRNAI_1__DQ298019	100	1.23e-64
1282_EAER	NODE_26_length_9371_cov_19.4763	ColRNAI_1__DQ298019	100	1.23e-64
1282_EAER	NODE_26_length_9371_cov_19.4763	ColRNAI_1__DQ298019	100	1.02e-15
151_EAER	NODE_34_length_25699_cov_9.95227	IncFIB(pB171)_1_pB171_AB024946	87.558	0
170_EAER	NODE_40_length_9371_cov_5.82171	ColRNAI_1__DQ298019	100	1.23e-64
225_EAER	NODE_120_length_9371_cov_1.69626	ColRNAI_1__DQ298019	100	1.23e-64
225_EAER	NODE_138_length_4887_cov_1.33139	IncX3_1__JN247852	98.93	0
28944	NODE_21_length_97575_cov_51.8616	IncFIB(pQil)_1_pQil_JN233705	100	0
28944	NODE_26_length_43097_cov_63.8531	IncX3_1__JN247852	100	0
28944	NODE_28_length_34846_cov_86.5606	IncN3_1__EF219134	88.285	1.43e-163
35003	NODE_24_length_63882_cov_35.5461	IncFII(Yp)_1_Yersenia_CP000670	86.207	6.47e-65
35003	NODE_26_length_59006_cov_16.7976	IncFIB(pENTAS01)_1_pENTAS01_CP003027	83.183	6.9e-144
35003	NODE_36_length_14897_cov_37.8251	IncFIA(HI1)_1_HI1_AF250878	94.588	7.78e-173
35005	NODE_24_length_63890_cov_166.513	IncFII(Yp)_1_Yersenia_CP000670	86.207	6.47e-65
35005	NODE_36_length_14897_cov_174.82	IncFIA(HI1)_1_HI1_AF250878	94.588	7.78e-173
35005	NODE_39_length_9371_cov_205.645	ColRNAI_1__DQ298019	100	1.23e-64
35006	NODE_22_length_63890_cov_105.161	IncFII(Yp)_1_Yersenia_CP000670	86.207	6.47e-65
35006	NODE_34_length_14897_cov_108.941	IncFIA(HI1)_1_HI1_AF250878	94.588	7.78e-173
35006	NODE_37_length_9371_cov_147.139	ColRNAI_1__DQ298019	100	1.23e-64
35007	NODE_25_length_63890_cov_131.425	IncFII(Yp)_1_Yersenia_CP000670	86.207	6.47e-65
35007	NODE_37_length_14897_cov_136.4	IncFIA(HI1)_1_HI1_AF250878	94.588	7.78e-173
35007	NODE_39_length_9371_cov_223.72	ColRNAI_1__DQ298019	100	1.23e-64
35715	NODE_27_length_9371_cov_537.523	ColRNAI_1__DQ298019	100	1.23e-64
44247	NODE_18_length_114538_cov_33.0421	IncFIA(HI1)_1_HI1_AF250878	97.423	0
44247	NODE_24_length_81994_cov_21.5468	IncFII(S)_1__CP000858	94.841	1.3e-107
682_EAER	NODE_19_length_66823_cov_5.96135	IncFIB(pENTAS01)_1_pENTAS01_CP003027	83.002	3.64e-142
86_EAER	NODE_31_length_26203_cov_6.35757	IncFIB(pENTAS01)_1_pENTAS01_CP003027	83.183	3.07e-144
C10	NODE_11_length_155244_cov_80.4682	IncA/C2_1__JN157804	100	0
C10	NODE_22_length_53782_cov_81.8315	IncFII(pCRY)_1_pCRY_NC_005814	81.319	5e-125
C10	NODE_24_length_47544_cov_87.9613	IncR_1__DQ449578	99.203	7.35e-128
C10	NODE_32_length_9399_cov_438.479	ColRNAI_1__DQ298019	100	1.24e-64
CAV1320	pKPC_CAV1320	Rep_1_pKPC-2_CP011573	100	0
D2	NODE_11_length_155252_cov_58.8453	IncA/C2_1__JN157804	100	0
D2	NODE_22_length_53790_cov_56.6156	IncFII(pCRY)_1_pCRY_NC_005814	81.319	5.01e-125
D2	NODE_24_length_48264_cov_82.6101	IncR_1__DQ449578	99.203	7.46e-128
D2	NODE_33_length_9403_cov_349.157	ColRNAI_1__DQ298019	100	1.24e-64
D3	NODE_16_length_56666_cov_50.3497	IncFII(pCRY)_1_pCRY_NC_005814	81.319	5.27e-125
D3	NODE_17_length_47553_cov_41.5952	IncR_1__DQ449578	99.203	7.35e-128
D3	NODE_26_length_9514_cov_381.097	ColRNAI_1__DQ298019	100	1.25e-64
E9	NODE_21_length_56666_cov_47.1805	IncFII(pCRY)_1_pCRY_NC_005814	81.319	5.27e-125
E9	NODE_24_length_47545_cov_176.898	IncR_1__DQ449578	99.203	7.35e-128
E9	NODE_30_length_12368_cov_274.075	ColRNAI_1__DQ298019	100	1.63e-64
EA1509E	pEA1509_B	ColRNAI_1__DQ298019	100	1.22e-64
EA1509E	pEA1509_A	IncA/C2_1__JN157804	100	0
Ea77	p01	ColRNAI_1__DQ298019	100	1.26e-64
Ea77	pEA77a	Col(MG828)_1__NC_008486	90.751	3.59e-62
Ea77	p03	IncL/M(pMU407)_1_pMU407_U27345	99.459	0
Ea77	pUnnamed	IncA/C2_1__JN157804	100	0
Ea77	pEA77	Col(MG828)_1__NC_008486	90.751	3.59e-62
FDAARGOS_139	7	Untype	96	NA
FDAARGOS_139	8	ColRNAI	100	100
G7	pGPN1	IncA/C2_1__JN157804	100	0
GN02126	NODE_26_length_9371_cov_216.267	ColRNAI_1__DQ298019	100	1.23e-64
GN02126	NODE_26_length_9371_cov_216.267	ColRNAI_1__DQ298019	100	2.84e-16
GN02173	NODE_29_length_9371_cov_84.9288	ColRNAI_1__DQ298019	100	1.23e-64
GN02278	NODE_20_length_94742_cov_48.0159	IncFII(Yp)_1_Yersenia_CP000670	91.739	2e-86
GN02278	NODE_21_length_90215_cov_155.155	IncB/O/K/Z_2_GU256641	100	2.48e-80
GN02278	NODE_55_length_9251_cov_283.037	ColRNAI_1__DQ298019	100	1.22e-64
GN02286	NODE_24_length_72941_cov_31.9223	IncFIB(K)_1_Kpn3_JN233704	99.464	0
GN02286	NODE_25_length_57981_cov_38.081	IncFII_1_pKP91_CP000966	87.967	7.49e-74
GN02326	NODE_26_length_9371_cov_78.5875	ColRNAI_1__DQ298019	100	1.23e-64
GN02329	NODE_26_length_9434_cov_71.6608	ColRNAI_1__DQ298019	100	1.24e-64
GN02329	NODE_30_length_2214_cov_55.1221	Col(BS512)_1__NC_010656	100	1.61e-122
GN02355	NODE_28_length_9371_cov_131.737	ColRNAI_1__DQ298019	100	1.23e-64
GN02499	NODE_15_length_136042_cov_27.5303	IncFIB(pENTAS01)_1_pENTAS01_CP003027	83.183	1.59e-143
GN02509	NODE_28_length_9371_cov_112.657	ColRNAI_1__DQ298019	100	1.23e-64
GN02525	NODE_19_length_107642_cov_59.6193	IncFIB(pKPHS1)_1_pKPHS1_CP003223	98.571	0
GN02525	NODE_35_length_45407_cov_98.6621	IncFII_1_pKP91_CP000966	88.983	9.75e-77
GN02525	NODE_55_length_10835_cov_113.299	IncFII(Yp)_1_Yersenia_CP000670	91.739	2.3e-87
GN02525	NODE_56_length_9371_cov_467.468	ColRNAI_1__DQ298019	100	1.23e-64
GN02525	NODE_56_length_9371_cov_467.468	ColRNAI_1__DQ298019	100	2.84e-16
GN02770	NODE_26_length_79314_cov_53.8952	IncFII_1_pKP91_CP000966	96.07	3.52e-103
GN02770	NODE_35_length_23044_cov_46.5639	IncFIB(K)_1_Kpn3_JN233704	98.929	0
GN02770	NODE_39_length_9371_cov_179.18	ColRNAI_1__DQ298019	100	1.23e-64
GN03019	NODE_25_length_10199_cov_64.6412	ColRNAI_1__DQ298019	97.71	1.35e-59
GN03959	NODE_25_length_32821_cov_57.9087	IncFIB(pENTAS01)_1_pENTAS01_CP003027	83.183	3.84e-144
GN04794	NODE_39_length_9371_cov_241.443	ColRNAI_1__DQ298019	100	1.23e-64
GN04794	NODE_39_length_9371_cov_241.443	ColRNAI_1__DQ298019	100	2.84e-16
GN04835	NODE_14_length_108370_cov_31.1896	IncFIB(pKPHS1)_1_pKPHS1_CP003223	95.893	0
GN04835	NODE_18_length_71810_cov_63.1215	IncFII_1_pKP91_CP000966	87.967	9.28e-74
GN04835	NODE_25_length_21688_cov_55.1622	IncFIB(K)_1_Kpn3_JN233704	99.643	0
GN04835	NODE_26_length_10198_cov_485.924	ColRNAI_1__DQ298019	99.231	6.24e-63
GN05253	NODE_25_length_67878_cov_41.4653	IncFII(29)_1_pUTI89_CP003035	99.614	8.06e-134
GN05253	NODE_30_length_22914_cov_33.1617	IncFIB(AP001918)_1__AP001918	96.628	0
GN05253	NODE_32_length_13719_cov_43.1542	Col156_1__NC_009781	98.701	1.78e-74
GN05253	NODE_33_length_9371_cov_90.4513	ColRNAI_1__DQ298019	100	1.23e-64
GN05253	NODE_33_length_9371_cov_90.4513	ColRNAI_1__DQ298019	100	2.84e-16
GN05352	028.1_GN05352	IncFII(S)_1__CP000858	94.841	1.35e-107
GN05352	088.1_GN05352	IncFII(pCRY)_1_pCRY_NC_005814	92.917	0
GN06193	NODE_31_length_68043_cov_271.682	IncFII(S)_1__CP000858	90.421	2.38e-94
GN06193	NODE_82_length_5646_cov_7.30131	ColRNAI_1__DQ298019	87.786	3.58e-38
GN06193	NODE_89_length_3481_cov_4.70887	ColRNAI_1__DQ298019	89.256	2.85e-37
GN06255	054.158.ctg_1	ColRNAI_1__DQ298019	100	1.22e-64
MGH61	NODE_19_length_88592_cov_88.5947	IncFII(S)_1__CP000858	94.841	1.41e-107
MGH61	NODE_24_length_55535_cov_112.244	IncFIB(pENTAS01)_1_pENTAS01_CP003027	83.906	1.39e-150
MGH77	NODE_28_length_9372_cov_2240.14	ColRNAI_1__DQ298019	100	1.23e-64
MGH78	NODE_26_length_9297_cov_672.63	ColRNAI_1__DQ298019	100	1.22e-64
MGH78	NODE_31_length_1623_cov_2.0718	Col(MG828)_1__NC_008486	95	1.98e-115
ND17	048.1contig48	ColRNAI_1__DQ298019	87.786	3.02e-38
ND17	049.1contig49	IncHI2_1__BX664015	99.694	2.55e-171
ND17	064.1contig67	IncX3_1__JN247852	100	0
ND17	068.1contig73	IncFIA(HI1)_1_HI1_AF250878	94.588	8.44e-174
ND17	133.1contig148	IncX4_2__FN543504	100	0
ND17	146.1contig161	IncHI2A_1__BX664015	100	0
ND17	202.1contig218	IncFII(pCRY)_1_pCRY_NC_005814	85.185	9.43e-175
SMART_1060	NODE_17_length_130844_cov_350.242	IncFIB(K)_1_Kpn3_JN233704	98.929	0
SMART_1060	NODE_23_length_43487_cov_471.091	IncFIB(pQil)_1_pQil_JN233705	100	0
SMART_1060	NODE_24_length_36241_cov_420.715	IncX3_1__JN247852	100	0
SMART_1060	NODE_29_length_9937_cov_446.211	IncFII_1_pKP91_CP000966	88.983	2.14e-77
SMART_1060	NODE_40_length_4604_cov_372.417	IncQ1_1__HE654726	100	0
SMART_1060	NODE_42_length_4036_cov_3.03183	ColpVC_1__JX133088	88.601	2.47e-63
SMART_1060	NODE_52_length_2855_cov_1231.08	ColRNAI_1__DQ298019	100	3.74e-65
SMART_1248	NODE_6_length_284704_cov_130.829	pENTAS02_1__CP003028	85.662	1.16e-162
SMART_1248	NODE_6_length_284704_cov_130.829	pENTAS02_1__CP003028	85.517	4.67e-82
SMART_1248	NODE_27_length_24679_cov_392.165	IncL/M(pOXA-48)_1_pOXA-48_JN626286	100	0
SMART_1372	NODE_23_length_49792_cov_200.17	IncN_1__AY046276	99.805	0
SMART_429	NODE_24_length_40590_cov_28.0291	IncL/M(pOXA-48)_1_pOXA-48_JN626286	100	0
SMART_773	NODE_21_length_58475_cov_157.923	IncFII_1_pKP91_CP000966	88.983	1.26e-76
SMART_773	NODE_30_length_10718_cov_196.044	IncFIB(K)_1_Kpn3_JN233704	98.929	0
SMART_773	NODE_31_length_9371_cov_959.869	ColRNAI_1__DQ298019	100	1.23e-64
SMART_773	NODE_32_length_8851_cov_473.95	IncN_1__AY046276	99.416	0
SMART_774	NODE_22_length_58554_cov_177.321	IncFII_1_pKP91_CP000966	88.983	1.26e-76
SMART_774	NODE_23_length_54180_cov_420.449	IncN_1__AY046276	99.416	0
SMART_774	NODE_30_length_10718_cov_216.425	IncFIB(K)_1_Kpn3_JN233704	98.929	0
SMART_774	NODE_31_length_9371_cov_846.431	ColRNAI_1__DQ298019	100	1.23e-64
SMART_888	NODE_16_length_111419_cov_335.299	IncFII_1_pKP91_CP000966	87.967	1.44e-73
SMART_888	NODE_22_length_39918_cov_452.6	IncFIB(pQil)_1_pQil_JN233705	100	0
SMART_888	NODE_23_length_36310_cov_427.149	IncX3_1__JN247852	100	0
SMART_888	NODE_26_length_17410_cov_428.92	IncFIB(K)_1_Kpn3_JN233704	98.929	0
SMART_888	NODE_30_length_9937_cov_446.121	IncFII_1_pKP91_CP000966	88.983	2.14e-77
SMART_888	NODE_40_length_4742_cov_473.395	IncQ1_1__HE654726	100	0
SMART_888	NODE_43_length_4036_cov_3.03183	ColpVC_1__JX133088	88.601	2.47e-63
SMART_888	NODE_50_length_2855_cov_1230.52	ColRNAI_1__DQ298019	100	3.74e-65
UCI15	NODE_25_length_46643_cov_75.3098	IncFII(29)_1_pUTI89_CP003035	99.614	5.54e-134
UCI15	NODE_26_length_38360_cov_72.8972	IncFIB(AP001918)_1__AP001918	96.628	0
UCI15	NODE_31_length_10524_cov_72.4507	Col156_1__NC_009781	98.592	6.39e-68
UCI15	NODE_33_length_9371_cov_236.978	ColRNAI_1__DQ298019	100	1.23e-64
UCI16	NODE_25_length_9371_cov_257.38	ColRNAI_1__DQ298019	100	1.23e-64
UCI27	NODE_38_length_9371_cov_385.555	ColRNAI_1__DQ298019	100	1.23e-64
UCI28	NODE_36_length_9371_cov_321.772	ColRNAI_1__DQ298019	100	1.23e-64
UCI45	NODE_41_length_17053_cov_117.541	IncFII(pCRY)_1_pCRY_NC_005814	96.29	0
UCI45	NODE_43_length_9371_cov_270.282	ColRNAI_1__DQ298019	100	1.23e-64
UCI47	NODE_25_length_9371_cov_308.703	ColRNAI_1__DQ298019	100	1.23e-64
UCI47	NODE_29_length_4337_cov_395.047	Col156_1__NC_009781	98.052	2.61e-73
UCI48	NODE_24_length_9371_cov_303.623	ColRNAI_1__DQ298019	100	1.23e-64
UCI48	NODE_28_length_4337_cov_417.462	Col156_1__NC_009781	98.052	2.61e-73
UCI90	NODE_42_length_9371_cov_35.0073	ColRNAI_1__DQ298019	100	1.23e-64
