## Supplementary material for "Genomic analysis unveils important aspects of population structure, virulence, and antimicrobial resistance in *Klebsiella aerogenes*": Sup. table 4

### Sheet: Sheet1
Supplementary table 4. Bacteriophage analysis using PHAST.
Strain	Clonal Complex	Region length (kbp)	Total Proteins	phage	GC (%)
28944	NOCC	5.4	6	Entero_lato_NC_001422	44.75
28944	NOCC	47.9	68	Erwini_phiEt88_NC_015295	49
32540	CC5	48.4	42	Entero_P4_NC_001609	44.2
32540	CC5	29	39	Erwini_vB_EamM_Huxley_NC_031127	51.09
32540	CC5	31.4	27	Escher_HK639_NC_016158	51.08
32540	CC5	43.7	43	Salmon_SP_004_NC_021774	54.66
33850	CC2	60.2	57	Klebsi_phiKO2_NC_005857	51.72
33850	CC2	41	50	Salmon_RE_2010_NC_019488	52.85
33850	CC2	25.7	24	Salmon_SJ46_NC_031129	53.65
35003	CC9	7.2	11	Salmon_SJ46_NC_031129	56.78
35003	CC9	11.5	13	Stx2_c_1717_NC_011357	51.05
35005	CC10	18.8	23	Aeromo_phiO18P_NC_009542	55
35005	CC10	35.2	31	Bacter_APSE_2_NC_011551	54.41
35005	CC10	5.4	6	Entero_lato_NC_001422	44.75
35005	CC10	7.2	11	Gordon_Schwabeltier_NC_031255	56.7
35005	CC10	10.2	17	Salmon_SEN5_NC_028701	50
35005	CC10	11.5	13	Stx2_c_1717_NC_011357	51.05
35006	CC10	18	23	Aeromo_phiO18P_NC_009542	55.88
35006	CC10	35.2	31	Bacter_APSE_2_NC_011551	54.41
35006	CC10	10.2	17	Salmon_SEN5_NC_028701	50.05
35006	CC10	7.2	11	Salmon_SJ46_NC_031129	56.78
35006	CC10	11.5	13	Stx2_c_1717_NC_011357	51.05
35715	CC3	23.9	26	Entero_JenP1_NC_029028	47.73
35715	CC3	5.4	6	Entero_lato_NC_001422	44.73
35715	CC3	36	46	Entero_PsP3_NC_005340	51.94
35715	CC3	51.7	57	Salmon_SEN34_NC_028699	51.02
36007	CC10	18	23	Aeromo_phiO18P_NC_009542	55.86
36007	CC10	35.2	31	Bacter_APSE_2_NC_011551	54.41
36007	CC10	7.2	11	Gordon_Schwabeltier_NC_031255	56.78
36007	CC10	10.2	17	Salmon_SEN5_NC_028701	50.05
36007	CC10	11.5	13	Stx2_c_1717_NC_011357	51.05
44247	CC3	50.4	53	Entero_c_1_NC_019706	52.94
44247	CC3	5.4	6	Entero_lato_NC_001422	44.73
44247	CC3	16.1	13	Entero_P4_NC_001609	49.2
44247	CC3	9.4	14	Gordon_Nyceirae_NC_031004	54.39
44247	CC3	70.9	66	Pseudo_YMC11/07/P54_PAE_BP_NC_030909	51.89
44247	CC3	23.7	17	Strept_phiARI0004_NC_031920	54.43
1020_EAER	CC3	47.7	65	Cronob_ENT47670_NC_019927	51.55
1020_EAER	CC3	21.9	15	Entero_mEp237_NC_019704	50.15
1020_EAER	CC3	16.1	13	Entero_P4_NC_001609	49.25
1020_EAER	CC3	44.5	58	Escher_phiV10_NC_007804	52.55
1020_EAER	CC3	38.6	40	Pectob_ZF40_NC_019522	51.55
1020_EAER	CC3	40.7	38	Salmon_SP_004_NC_021774	53.71
1077_EAER	CC3	16.1	13	Entero_P4_NC_001609	49.23
1077_EAER	CC3	35.3	45	Entero_UAB_Phi20_NC_031019	53.27
1077_EAER	CC3	50	46	Salmon_SEN5_NC_028701	54.65
1278_EAER	CC3	16.1	13	Entero_P4_NC_001609	49.25
1278_EAER	CC3	33.3	45	Pseudo_phi2_NC_030931	53.27
1278_EAER	CC3	50	46	Salmon_SEN5_NC_028701	54.65
1281_EAER	CC3	16.1	13	Entero_P4_NC_001609	49.25
1281_EAER	CC3	35.3	45	Entero_UAB_Phi20_NC_031019	53.57
1281_EAER	CC3	35.7	46	Salmon_SEN5_NC_028701	53.92
1282_EAER	CC3	16.1	13	Entero_P4_NC_001609	49.25
1282_EAER	CC3	35.3	45	Pseudo_phi2_NC_030931	53.27
1282_EAER	CC3	50	46	Salmon_SEN5_NC_028701	54.64
151_EAER	CC8	23.7	19	Salmon_SJ46_NC_031129	48.61
170_EAER	CC3	66.9	64	Entero_mEp237_NC_019704	51
170_EAER	CC3	41.1	54	Pseudo_PPpW_3_NC_023006	49.99
225_EAER	CC10	17.5	28	Cronob_ENT47670_NC_019927	52.64
225_EAER	CC10	12.2	15	Entero_P4_NC_001609	46.48
225_EAER	CC10	51.5	61	Klebsi_phiKO2_NC_005857	51.9
225_EAER	CC10	19.9	24	Salmon_IME207_NC_031924	49.2
225_EAER	CC10	7.3	12	Stx2_c_1717_NC_011357	53.01
682_EAER	CC9	29.9	40	Cronob_ENT47670_NC_019927	52.22
682_EAER	CC9	32.4	27	Escher_HK639_NC_016158	53.89
682_EAER	CC9	37.5	46	Salmon_Fels_2_NC_010463	51.95
682_EAER	CC9	41.1	59	Salmon_SEN34_NC_028699	49.79
86_EAER	CC9	47.9	52	Entero_mEp237_NC_019704	50.9
86_EAER	CC9	40.4	34	Haemop_HP1_NC_001697	51.37
86_EAER	CC9	72.6	62	Salmon_103203_sal5_NC_031946	51.12
965_EAER	CC2	34.6	37	Entero_mEp237_NC_019704	50.96
965_EAER	CC2	45.6	22	Salmon_SEN34_NC_028699	52.44
B3	NOCC	28.4	41	Erwini_phiEt88_NC_015295	50.85
C10	CC3	35.9	51	Burkho_BcepMu_NC_005882	55.87
C10	CC3	27	38	Edward_GF_2_NC_026611	49.75
C10	CC3	29.8	40	Entero_Arya_NC_031048	50
C10	CC3	26.7	28	Entero_JenP1_NC_029028	48.04
C10	CC3	26.8	29	Entero_mEp237_NC_019704	49.13
C10	CC3	14	23	Escher_HK639_NC_016158	52.49
C10	CC3	43.2	62	Escher_phiV10_NC_007804	51.74
C10	CC3	29.2	27	Pectob_ZF40_NC_019522	52.27
C10	CC3	35.3	43	Pseudo_phi2_NC_030931	53.27
C10	CC3	36	47	Salmon_SEN1_NC_029003	51.94
C10	CC3	29.3	43	Salmon_SEN34_NC_028699	50.27
CAV1320	NOCC	31.2	15	Bacill_SPbeta_NC_001884	53.01
CAV1320	NOCC	22.9	22	Bacter_APSE_2_NC_011551	54.62
CAV1320	NOCC	9.1	10	Salisa_1_NC_017983	53.08
CDC_UA0804-01	CC7	51.4	55	Klebsi_phiKO2_NC_005857	52.5
D2	CC3	35.9	53	Burkho_BcepMu_NC_005882	55.87
D2	CC3	17.9	27	Clostr_phiCTC2A_NC_030949	50.1
D2	CC3	25.8	37	Edward_GF_2_NC_026611	49.63
D2	CC3	29.8	40	Entero_Arya_NC_031048	50.06
D2	CC3	26.7	28	Entero_JenP1_NC_029028	48.04
D2	CC3	14	23	Escher_HK639_NC_016158	52.49
D2	CC3	43.2	62	Escher_phiV10_NC_007804	51.74
D2	CC3	35.3	43	Pseudo_phi2_NC_030931	53.28
D2	CC3	36	47	Salmon_SEN1_NC_029003	51.94
D2	CC3	28.2	41	Salmon_SEN34_NC_028699	50.34
D3	CC3	48	66	Edward_GF_2_NC_026611	49.82
D3	CC3	23.9	26	Entero_JenP1_NC_029028	47.73
D3	CC3	43.2	62	Escher_phiV10_NC_007804	51.74
D3	CC3	35.3	43	Pseudo_phi2_NC_030931	53.2
D3	CC3	36	47	Salmon_SEN1_NC_029003	51.94
D3	CC3	20.1	21	Strept_phiARI0004_NC_031920	51.18
E9	CC3	48	66	Edward_GF_2_NC_026611	49.82
E9	CC3	18.7	28	Entero_JenP1_NC_029028	48.63
E9	CC3	26.8	27	Entero_mEp237_NC_019704	49.13
E9	CC3	43.2	62	Escher_phiV10_NC_007804	51.74
E9	CC3	32.3	40	Haemop_HP2_NC_003315	50.57
E9	CC3	35.3	43	Pseudo_phi2_NC_030931	53.27
E9	CC3	46	69	Salmon_64795_sal3_NC_031918	51.55
E9	CC3	36	47	Salmon_SEN1_NC_029003	51.94
EA1509E	CC3	38.7	57	Burkho_phiE255_NC_009237	54.6
EA1509E	CC3	55	54	Entero_mEp237_NC_019704	51.27
EA1509E	CC3	104.5	118	Entero_PsP3_NC_005340	49.51
EA1509E	CC3	44.7	55	Escher_phiV10_NC_007804	52.5
EA1509E	CC3	30.7	39	Pectob_ZF40_NC_019522	53.28
Ea77	CC1	48.8	60	Edward_GF_2_NC_026611	50.79
Ea77	CC1	10.7	17	Entero_933W_NC_000924	50.23
Ea77	CC1	26.3	33	Escher_phiV10_NC_007804	52.32
Ea77	CC1	37.4	43	Klebsi_phiKO2_NC_005857	52.1
Ea77	CC1	33.7	41	Pectob_ZF40_NC_019522	51.34
Ea77	CC1	43.7	61	Salmon_SPN3UB_NC_019545	52.30
eae	CC10	45.4	40	Salmon_SEN5_NC_028701	50.3
FDAARGOS_139	CC3	66.9	64	Entero_mEp237_NC_019704	51
FDAARGOS_139	CC3	51.6	62	Klebsi_phiKO2_NC_005857	52.13
FDAARGOS_139	CC3	41.1	54	Pseudo_PPpW_3_NC_023006	50
FDAARGOS_152	CC3	23.9	26	Entero_JenP1_NC_029028	47.73
FDAARGOS_152	CC3	35.3	40	Pseudo_phi2_NC_030931	53.26
FDAARGOS_152	CC3	36	47	Salmon_SEN1_NC_029003	51.94
FDAARGOS_152	CC3	51.7	57	Salmon_SEN34_NC_028699	51.02
FGI35	NOCC	21.4	12	Cronob_phiES15_NC_018454	50.42
FGI35	NOCC	7.6	8	Entero_phi92_NC_023693	46.83
FGI35	NOCC	6.3	7	Gordon_OneUp_NC_030917	56.24
FGI35	NOCC	8.1	9	Strept_9874_NC_031023	54.66
G7	CC3	38.2	56	Burkho_phiE255_NC_009237	54.68
G7	CC3	48	64	Edward_GF_2_NC_026611	49.81
G7	CC3	55	54	Entero_mEp237_NC_019704	51.26
G7	CC3	37.3	38	Pectob_ZF40_NC_019522	52.47
G7	CC3	48.8	71	Salmon_64795_sal3_NC_031918	51.99
G7	CC3	47.9	48	Salmon_SEN1_NC_029003	52.33
G7	CC3	41.6	56	Salmon_SEN34_NC_028699	50.07
GN02079	NOCC	8.5	9	Bacill_SPbeta_NC_001884	44.65
GN02079	NOCC	72.1	61	Gifsy_1_NC_010392	51.98
GN02079	NOCC	29.7	36	Haemop_HP2_NC_003315	51.09
GN02126	CC3	35.7	33	Bacter_APSE_2_NC_011551	53.81
GN02126	CC3	11.4	16	Entero_vB_EcoS_NBD2_NC_031050	38.21
GN02126	CC3	67.6	68	Pseudo_YMC11/07/P54_PAE_BP_NC_030909	50.62
GN02126	CC3	39.9	52	Salmon_SEN34_NC_028699	49.61
GN02154	CC7	31.6	28	Bacter_APSE_2_NC_011551	54.12
GN02154	CC7	57.4	69	Salmon_103203_sal5_NC_031946	50.48
GN02173	CC3	29.5	39	Edward_GF_2_NC_026611	49.84
GN02173	CC3	23.9	26	Entero_JenP1_NC_029028	47.73
GN02173	CC3	36	47	Salmon_SEN1_NC_029003	51.94
GN02173	CC3	30.3	41	Salmon_SEN34_NC_028699	50.49
GN02173	CC3	12.7	21	Salmon_SPN3UB_NC_019545	48.27
GN02278	CC1	42.8	63	Cronob_ENT47670_NC_019927	50.7
GN02278	CC1	45.5	64	Edward_GF_2_NC_026611	49.49
GN02278	CC1	10.7	21	Entero_933W_NC_000924	50.21
GN02278	CC1	45.7	49	Escher_phiV10_NC_007804	53.77
GN02278	CC1	39.6	39	Pectob_ZF40_NC_019522	51.97
GN02278	CC1	38.1	54	Pseudo_YMC11/07/P54_PAE_BP_NC_030909	52.67
GN02278	CC1	46.5	44	Salmon_SEN5_NC_028701	50.13
GN02278	CC1	47.7	55	Salmon_SJ46_NC_031129	51.36
GN02286	CC1	10.7	19	Entero_933W_NC_000924	50.22
GN02286	CC1	22.3	12	HAGE_Entero_mEp237_NC_019704	51.74
GN02286	CC1	34.8	38	Klebsi_phiKO2_NC_005857	52.86
GN02286	CC1	16.5	20	Salmon_118970_sal3_NC_031940	52.64
GN02286	CC1	40.4	56	Salmon_SEN34_NC_028699	50.37
GN02326	CC3	16.1	13	Entero_P4_NC_001609	49.25
GN02326	CC3	40.7	38	Salmon_SP_004_NC_021774	53.71
GN02329	CC3	32.9	45	Edward_GF_2_NC_026611	49.94
GN02329	CC3	26.8	24	Entero_JenP1_NC_029028	48.04
GN02329	CC3	36	47	Salmon_SEN1_NC_029003	51.9
GN02329	CC3	33.4	47	Salmon_SEN34_NC_028699	50.7
GN02355	CC3	16.3	11	Entero_P4_NC_001609	49.22
GN02355	CC3	50.5	49	Entero_phi80_NC_021190	51.11
GN02355	CC3	67.6	66	Salmon_103203_sal5_NC_031946	50.61
GN02384	NOCC	51.6	68	Pseudo_phi2_NC_030931	50.95
GN02420	NOCC	26.1	34	Pectob_ZF40_NC_019522	51.57
GN02420	NOCC	48.2	56	Pseudo_YMC11/07/P54_PAE_BP_NC_030909	51.6
GN02464	NOCC	29.2	40	Cronob_ENT47670_NC_019927	51.39
GN02464	NOCC	31.2	31	Entero_BP_4795_NC_004813	52.46
GN02464	NOCC	27.6	35	Entero_c_1_NC_019706	51.1
GN02464	NOCC	29.7	38	Haemop_HP2_NC_003315	50.81
GN02464	NOCC	5.2	7	Salmon_118970_sal3_NC_031940	48.8
GN02499	CC5	11	14	Entero_c_1_NC_019706	51.7
GN02499	CC5	20.8	9	Entero_cdtI_NC_009514	47.94
GN02499	CC5	30.4	41	Entero_mEp235_NC_019708	50.68
GN02499	CC5	17.7	32	Entero_P1_NC_005856	51.63
GN02499	CC5	19.6	24	Gordon_SoilAssassin_NC_031251	50.65
GN02499	CC5	31	41	Salmon_118970_sal3_NC_031940	50.79
GN02499	CC5	27.8	46	Salmon_118970_sal3_NC_031940	52.47
GN02499	CC5	31.9	46	Salmon_SEN34_NC_028699	50.46
GN02499	CC5	42.3	47	Salmon_SEN5_NC_028701	53.42
GN02509	CC10	51.1	57	Entero_mEp460_NC_019716	53.17
GN02509	CC10	34.6	46	Salmon_SEN5_NC_028701	54.31
GN02525	CC1	10.7	21	Entero_933W_NC_000924	50.21
GN02525	CC1	28.1	42	Entero_BP_4795_NC_004813	50.97
GN02525	CC1	45.7	49	Escher_phiV10_NC_007804	53.77
GN02525	CC1	34.2	41	Pectob_ZF40_NC_019522	52.25
GN02525	CC1	43.8	56	Salmon_118970_sal3_NC_031940	51.85
GN02525	CC1	56.5	64	Salmon_SEN34_NC_028699	51.32
GN02525	CC1	38.8	42	Salmon_SEN5_NC_028701	50.13
GN02525	CC1	101.5	117	Salmon_SSU5_NC_018843	49.96
GN02694	CC10	10.7	8	Entero_P4_NC_001609	48.12
GN02694	CC10	47.1	60	Pseudo_YMC11/07/P54_PAE_BP_NC_030909	52.15
GN02694	CC10	11	11	Salmon_Fels_2_NC_010463	49
GN02694	CC10	19.1	25	Salmon_RE_2010_NC_019488	55.46
GN02761	CC10	33.3	40	Entero_c_1_NC_019706	53.46
GN02761	CC10	7.5	11	Entero_mEp237_NC_019704	48.49
GN02761	CC10	71	72	Entero_UAB_Phi20_NC_031019	51.31
GN02761	CC10	25.5	20	Salmon_RE_2010_NC_019488	51.48
GN02761	CC10	31.8	29	Salmon_SP_004_NC_021774	54.7
GN02770	CC2	47.7	55	Klebsi_phiKO2_NC_005857	52.49
GN02770	CC2	32.3	37	Pectob_ZF40_NC_019522	52.1
GN02770	CC2	19.7	18	Salmon_118970_sal3_NC_031940	50.22
GN02770	CC2	14.5	20	Salmon_SJ46_NC_031129	46.38
GN03019	CC3	48	65	Edward_GF_2_NC_026611	49.81
GN03019	CC3	26.8	24	Entero_JenP1_NC_029028	48.04
GN03019	CC3	43.5	63	Escher_phiV10_NC_007804	51.79
GN03019	CC3	36	47	Salmon_SEN1_NC_029003	51.94
GN03019	CC3	34.9	44	Salmon_SEN5_NC_028701	53.84
GN03543	CC2	15.8	17	Entero_186_NC_001317	47.99
GN03688	CC1	48.9	64	Gifsy_1_NC_010392	50.31
GN03688	CC1	41.1	53	Salmon_Fels_2_NC_010463	52.75
GN03732	CC1	14.7	11	Entero_186_NC_001317	46.39
GN03732	CC1	43.9	62	Entero_UAB_Phi20_NC_031019	51.53
GN03732	CC1	30.7	35	Pectob_ZF40_NC_019522	51.06
GN03927	CC3	7.8	6	Bacill_SP_15_NC_031245	38.9
GN03927	CC3	8.4	9	Gordon_Gsput1_NC_030932	56.8
GN03959	CC9	23.5	14	Entero_BP_4795_NC_004813	51.78
GN03959	CC9	28.5	35	Gifsy_1_NC_010392	53.75
GN03959	CC9	22.9	26	Pseudo_YMC11/07/P54_PAE_BP_NC_030909	51.57
GN03959	CC9	24.5	27	Salmon_64795_sal3_NC_031918	50.26
GN04690	CC1	36.7	45	Entero_186_NC_001317	53.26
GN04690	CC1	27.7	44	Erwini_phiEt88_NC_015295	48
GN04690	CC1	19.6	25	Salmon_103203_sal5_NC_031946	49.41
GN04794	CC1	60.2	75	Cronob_ENT47670_NC_019927	50.3
GN04794	CC1	10.7	20	Entero_933W_NC_000924	50.22
GN04794	CC1	5.8	7	Entero_I2_2_NC_001332	41.25
GN04794	CC1	45.7	48	Escher_phiV10_NC_007804	53.77
GN04794	CC1	33.4	40	Pectob_ZF40_NC_019522	51.4
GN04794	CC1	46.5	44	Salmon_SEN5_NC_028701	50.13
GN04794	CC1	47.1	57	Salmon_SJ46_NC_031129	51.3
GN04835	CC10	47.9	63	Escher_phiV10_NC_007804	52.2
GN04835	CC10	50	71	Salmon_SEN34_NC_028699	49.37
GN04835	CC10	99.5	112	Salmon_SSU5_NC_018843	49.64
GN05224	NOCC	30.9	17	Salmon_Fels_2_NC_010463	51.72
GN05253	CC2	23	20	Entero_HK106_NC_019768	47.2
GN05253	CC2	11.9	18	Salmon_IME207_NC_031924	44.38
GN05253	CC2	24.2	21	Salmon_SEN34_NC_028699	50.68
GN05352	CC2	35.6	48	Entero_mEp237_NC_019704	52.05
GN05809	CC5	20.6	30	Aeromo_phiO18P_NC_009542	51.58
GN05809	CC5	23.7	34	Cronob_ENT47670_NC_019927	52.62
GN05809	CC5	22.7	27	Escher_HK639_NC_016158	50.92
GN05809	CC5	9.4	9	Salmon_Fels_2_NC_010463	45.25
GN05857	CC2	44.4	57	Salmon_118970_sal4_NC_030919	51.68
GN05857	CC2	34.5	47	Salmon_SEN1_NC_029003	52.75
GN05979	CC3	38	40	Endosy_APSE_1_NC_000935	52.71
GN05979	CC3	51.7	62	Klebsi_phiKO2_NC_005857	52.13
GN05979	CC3	38.6	45	Salmon_Fels_2_NC_010463	52.09
GN05979	CC3	39.2	58	Shigel_Sf6_NC_005344	47.93
GN05979	CC3	44.9	65	Vibrio_pYD38_A_NC_021534	52.14
GN06193	CC10	23.7	27	Aeromo_phiO18P_NC_009542	56.83
GN06193	CC10	57	66	Cronob_ENT47670_NC_019927	49.84
GN06193	CC10	31.5	43	Pseudo_YMC11/07/P54_PAE_BP_NC_030909	50.83
GN06255	CC10	17.3	19	Entero_c_1_NC_019706	50.35
GN06255	CC10	12.4	11	Entero_P4_NC_001609	52.08
GN06255	CC10	30.9	40	Salmon_Fels_2_NC_010463	52.03
KCTC2190	CC1	32.9	42	Cronob_ENT47670_NC_019927	50.5
KCTC2190	CC1	20.5	25	Escher_HK639_NC_016158	51.44
KCTC2190	CC1	50.8	52	Salmon_118970_sal4_NC_030919	50.44
KCTC2190	CC1	8.6	10	Salmon_SEN1_NC_029003	55.19
LIM107	CC2	54.7	59	Klebsi_phiKO2_NC_005857	51.57
LIM107	CC2	33.7	41	Pectob_ZF40_NC_019522	51.34
MGH61	NOCC	10.6	12	Entero_P4_NC_001609	48.29
MGH61	NOCC	27	42	Gifsy_1_NC_010392	51.64
MGH62	NOCC	44.4	60	Escher_phiV10_NC_007804	53.14
MGH62	NOCC	37.7	36	Pectob_ZF40_NC_019522	51.6
MGH62	NOCC	53.2	69	Salmon_SEN34_NC_028699	50.85
MGH77	CC3	25.5	19	Entero_mEp460_NC_019716	47.9
MGH77	CC3	22.2	26	Pelagi_HTVC010P_NC_020481	52.7
MGH77	CC3	22.6	28	Salmon_Fels_2_NC_010463	50.29
MGH77	CC3	36.5	45	Salmon_SEN5_NC_028701	53.3
MGH77	CC3	38.9	49	Salmon_SPN3UB_NC_019545	51.4
MGH77	CC3	18.7	31	Shigel_SfIV_NC_022749	47.04
MGH78	CC3	38	40	Endosy_APSE_1_NC_000935	52.72
MGH78	CC3	43.6	59	Salmon_64795_sal3_NC_031918	52.76
MGH78	CC3	49.4	47	Salmon_SEN5_NC_028701	54.6
MGH78	CC3	14.2	28	Shigel_Sf6_NC_005344	47.25
ND17	NOCC	19.9	30	Escher_HK639_NC_016158	51.01
ND17	NOCC	18.8	16	Mycoba_Phrann_NC_031266	56.35
ND17	NOCC	19	22	Pseudo_YMC11/07/P54_PAE_BP_NC_030909	52.07
ND17	NOCC	42.1	56	Salmon_118970_sal3_NC_031940	51.26
ND17	NOCC	8.5	14	Salmon_Fels_2_NC_010463	50.58
ND17	NOCC	54.2	75	Salmon_SEN34_NC_028699	49.91
NFIX39	NOCC	5.4	6	Entero_lato_NC_001422	44.66
NFIX39	NOCC	18.4	25	Escher_HK639_NC_016158	50.96
NFIX39	NOCC	53.4	55	Klebsi_phiKO2_NC_005857	51.92
NFIX39	NOCC	26.9	33	Pseudo_YMC11/07/P54_PAE_BP_NC_030909	51.68
NFIX39	NOCC	41.4	58	Shigel_Sf6_NC_005344	47.8
PX01	CC10	38.2	48	Entero_186_NC_001317	52.54
PX01	CC10	53.3	50	Klebsi_phiKO2_NC_005857	50.78
SMART_1060	CC3	48	65	Edward_GF_2_NC_026611	49.8
SMART_1060	CC3	23.9	26	Entero_JenP1_NC_029028	47.7
SMART_1060	CC3	39.5	36	Pectob_ZF40_NC_019522	50.9
SMART_1060	CC3	36	47	Salmon_SEN1_NC_029003	51.9
SMART_1248	NOCC	41.3	61	Entero_UAB_Phi20_NC_031019	48.37
SMART_1372	CC1	10.7	21	Entero_933W_NC_000924	50.22
SMART_1372	CC1	51.3	65	Salmon_64795_sal3_NC_031918	49.86
SMART_429	NOCC	22.7	33	Entero_mEp237_NC_019704	49.78
SMART_429	NOCC	10.7	9	Entero_P4_NC_001609	47.01
SMART_429	NOCC	32.3	38	Erwini_phiEt88_NC_015295	49.19
SMART_429	NOCC	25.4	27	Pseudo_YMC11/07/P54_PAE_BP_NC_030909	51.7
SMART_429	NOCC	19.2	19	Shigel_Sf6_NC_005344	49.09
SMART_543	NOCC	53	66	Pseudo_YMC11/07/P54_PAE_BP_NC_030909	51.43
SMART_773	CC1	50.9	65	Cronob_ENT47670_NC_019927	51.15
SMART_773	CC1	10.7	21	Entero_933W_NC_000924	50.23
SMART_773	CC1	38.2	12	Entero_mEp237_NC_019704	49
SMART_773	CC1	37.4	40	Klebsi_phiKO2_NC_005857	52.1
SMART_773	CC1	39.3	43	Pectob_ZF40_NC_019522	51.78
SMART_774	CC1	48.7	65	Cronob_ENT47670_NC_019927	51.76
SMART_774	CC1	23.3	17	Entero_933W_NC_000924	53.97
SMART_774	CC1	38.2	12	Entero_mEp237_NC_019704	49.08
SMART_774	CC1	37.4	38	Klebsi_phiKO2_NC_005857	52.1
SMART_774	CC1	41.1	49	Pectob_ZF40_NC_019522	51.79
SMART_888	CC3	48	63	Edward_GF_2_NC_026611	49.81
SMART_888	CC6	23	26	Entero_JenP1_NC_029028	47.73
SMART_888	CC4	39.3	36	Pectob_ZF40_NC_019522	51.04
SMART_888	CC5	36	47	Salmon_SEN1_NC_029003	51.94
UCI15	CC3	11.6	10	Entero_P4_NC_001609	47.4
UCI15	CC3	43.2	56	Escher_phiV10_NC_007804	52.86
UCI15	CC3	40.6	49	Pectob_ZF40_NC_019522	52.24
UCI15	CC3	50.7	52	Pseudo_PPpW_3_NC_023006	49.33
UCI15	CC3	40.7	38	Salmon_SP_004_NC_021774	53.71
UCI16	CC3	30	40	Edward_GF_2_NC_026611	49.8
UCI16	CC3	23.9	26	Entero_JenP1_NC_029028	47.73
UCI16	CC3	36	47	Salmon_SEN1_NC_029003	51.94
UCI16	CC3	30.7	42	Salmon_SEN34_NC_028699	50.45
UCI27	CC1	60.2	75	Cronob_ENT47670_NC_019927	50.3
UCI27	CC1	29.8	43	Edward_GF_2_NC_026611	49.29
UCI27	CC1	10.7	21	Entero_933W_NC_000924	50.21
UCI27	CC1	16.3	19	Pectob_ZF40_NC_019522	50.65
UCI27	CC1	15.5	20	Pelagi_HTVC010P_NC_020481	54.3
UCI27	CC1	46.5	44	Salmon_SEN5_NC_028701	50.14
UCI27	CC1	46	58	Salmon_SJ46_NC_031129	51.32
UCI28	CC1	60.2	75	Cronob_ENT47670_NC_019927	50.3
UCI28	CC1	29.8	43	Edward_GF_2_NC_026611	49.29
UCI28	CC1	10.7	21	Entero_933W_NC_000924	50.21
UCI28	CC1	16.3	19	Pectob_ZF40_NC_019522	50.65
UCI28	CC1	15.5	20	Pelagi_HTVC010P_NC_020481	54.3
UCI28	CC1	46.5	44	Salmon_SEN5_NC_028701	50.14
UCI28	CC1	46	58	Salmon_SJ46_NC_031129	51.32
UCI45	CC1	48.9	72	Cronob_ENT47670_NC_019927	50.8
UCI45	CC1	49.4	69	Edward_GF_2_NC_026611	49.6
UCI45	CC1	10.7	21	Entero_933W_NC_000924	50.2
UCI45	CC1	53.9	53	Klebsi_phiKO2_NC_005857	50.98
UCI45	CC1	39.1	42	Pectob_ZF40_NC_019522	51.07
UCI45	CC1	38.8	44	Salmon_SEN5_NC_028701	50.1
UCI47	CC4	34.7	43	Entero_UAB_Phi20_NC_031019	53.48
UCI47	CC3	26.1	32	Klebsi_phiKO2_NC_005857	47.95
UCI47	CC3	22	34	Salmon_118970_sal3_NC_031940	48.24
UCI47	CC4	23.5	32	Salmon_Fels_2_NC_010463	49.24
UCI48	CC6	26	32	Klebsi_phiKO2_NC_005857	47.95
UCI48	CC5	34.7	42	Pseudo_phi2_NC_030931	53.4
UCI48	CC5	22	34	Salmon_118970_sal3_NC_031940	48.24
UCI48	CC6	23.5	32	Salmon_Fels_2_NC_010463	49.2
UCI89	CC2	49.1	59	Pseudo_YMC11/07/P54_PAE_BP_NC_030909	50.78
UCI90	CC3	34.6	48	Burkho_BcepMu_NC_005882	54.52
UCI90	CC3	21.9	15	Entero_mEp237_NC_019704	50.15
UCI90	CC3	16.1	13	Entero_P4_NC_001609	49.25
UCI90	CC3	40.7	38	Salmon_SP_004_NC_021774	53.71
UCI97	NOCC	25.2	25	Entero_mEp237_NC_019704	49.46
UCI97	NOCC	11.9	13	Entero_P4_NC_001609	44.13
UCI97	NOCC	49.5	39	Entero_PsP3_NC_005340	52.39
UCI97	NOCC	29.4	37	Salmon_118970_sal4_NC_030919	51.05
UCI98	NOCC	25.2	25	Entero_mEp237_NC_019704	49.46
UCI98	NOCC	11.9	13	Entero_P4_NC_001609	44.13
UCI98	NOCC	32.3	37	Entero_PsP3_NC_005340	52.15
UCI98	NOCC	29.4	38	Salmon_118970_sal4_NC_030919	51.05
